# Genomic and Epigenomic Relationships Capture Different Patterns of Genotype-by-Environment Interaction in Grapevine Clones

**DOI:** 10.64898/2026.11.05.764487

**Authors:** Hannah Robinson, Maximilian Schmidt, Paolo Callipo, Carlos A. Robles-Zazueta, Stephanie Brunner, Jessica Hintzsche, Ulduz Vafadarshamasbi, Johanna Frotscher, Timo Strack, Peter Crisp, Hans-Peter Piepho, Kai P. Voss-Fels

**Affiliations:** Department of Plant Breeding, Hochschule Geisenheim University, Geisenheim, Germany; Queensland Alliance for Agriculture and Food Innovation, Centre for Crop Science, The University of Queensland, St Lucia, Australia; School of Agriculture and Food Sustainability, Faculty of Science, The University of Queensland, St Lucia, Australia; Biostatistics Unit, Institute of Crop Science, University of Hohenheim, Stuttgart, Germany

## Abstract

Genotype-by-environment interaction (GEI) challenges selection in clonally propagated perennial crops by reducing the consistency of clone performance across years. In perennial crops, both genetic and epigenetic variation are likely to contribute to complex trait variation among clones. However, the extent to which each molecular source contribute to GEI remains poorly understood. Here, we used UMR-seq, an assay that recovers SNPs and unmethylated- region (UMR; DNA methylation) profiles from a single library, to generate paired genomic and epigenomic profiles for 206 Riesling (*Vitis vinifera* L.) clones phenotyped for yield and juice quality traits across nine growing seasons. We then partitioned the contribution of each omic layer to clonal variation and GEI, and examined the genomic distribution of their effects. In models without explicit GEI, environmental and residual effects were the largest source of phenotypic variance and the clonal main effect was modest. Genomic relationships accounted for most of the clonal variance in four of five traits, and adding an epigenomic relationship matrix (ERM) to the genomic relationship matrix (GRM) had little effect. In contrast, when GEI effects were modelled using factor-analytic covariance structures, the epigenomic layer captured a substantial proportion of GEI variance and exceeded the genomic contribution in four of five traits. The two omic layers differed not only in the amount of GEI captured, but also in the pattern of clone re-ranking across years. When back-solved effects were aggregated into genomic windows, the largest genomic and epigenomic effects tended to fall in different regions, with overlap no greater than expected by chance. Together, these results show that genomic and epigenomic relationships capture complementary components of year-to-year variation in clone performance, with the epigenomic contribution expressed primarily through GEI. These findings provide a basis for investigating the molecular drivers of GEI and for testing whether genomic and epigenomic information can inform selection for stable clonal performance across variable environments.
