## Supplementary Tables for "Genomic and Epigenomic Relationships Capture Different Patterns of Genotype-by-Environment Interaction in Grapevine Clones"

### Sheet: Supp. Table 1 (S1)
Supplementary Table S1. Recorded selection location of the 206 Riesling clones profiled by UMR-seq, with generation and field in the Hochschule Geisenheim University Riesling collection.
Clone	Country	Region of selection	Generation	Vineyard field
3132 Gm	Germany	Ahr	1	R
3135 Gm	Germany	Ahr	1	R
3145 Gm	Germany	Ahr	1	R
3157 Gm	Germany	Ahr	1	R
3194 Gm	Germany	Ahr	1	R
3766 Gm	Germany	Ahr	2	G
3770 Gm	Germany	Ahr	1	G
3775 Gm	Germany	Ahr	1	G
3821 Gm	Germany	Ahr	1	G
3822 Gm	Germany	Ahr	1	G
3823 Gm	Germany	Ahr	2	G
3824 Gm	Germany	Ahr	1	G
3825 Gm	Germany	Ahr	1	G
3827 Gm	Germany	Ahr	1	G
3837 Gm	Germany	Ahr	1	G
3000-2 Gm	Germany	Baden	1	G
3326 Gm	Germany	Mittelrhein	1	G
3330 Gm	Germany	Mittelrhein	1	G
24-196 Gm	Germany	Mosel	2	F
64-177 Gm	Germany	Mosel	2	F
198-10 Gm	Germany	Mosel	2	F
198-44 Gm	Germany	Mosel	1	D
237-20 Gm	Germany	Mosel	2	F
239-12 Gm	Germany	Mosel	2	F
239-17 Gm	Germany	Mosel	2	F
239-25 Gm	Germany	Mosel	–	F
239-34 Gm	Germany	Mosel	2	F
303 Gm	Germany	Mosel	1	D
305 Gm	Germany	Mosel	1	D
308 Gm	Germany	Mosel	1	D
310 Gm	Germany	Mosel	1	D
312 Gm	Germany	Mosel	1	D
316 Gm	Germany	Mosel	2	D
318 Gm	Germany	Mosel	1	D
325 Gm	Germany	Mosel	1	D
326 Gm	Germany	Mosel	1	D
327 Gm	Germany	Mosel	1	D
328 Gm	Germany	Mosel	1	G
336 Gm	Germany	Mosel	2	D
342 Gm	Germany	Mosel	2	O
343 Gm	Germany	Mosel	2	D
380 Gm	Germany	Mosel	2	O
386 Gm	Germany	Mosel	2	O
3019-1 Gm	Germany	Mosel	1	G
3043-2 Gm	Germany	Mosel	1	G
3160 Gm	Germany	Mosel	1	R
3162 Gm	Germany	Mosel	1	R
3423 Gm	Germany	Mosel	1	G
3428 Gm	Germany	Mosel	1	G
3432 Gm	Germany	Mosel	1	G
3435 Gm	Germany	Mosel	1	G
3437 Gm	Germany	Mosel	1	G
3439 Gm	Germany	Mosel	1	G
3443 Gm	Germany	Mosel	1	G
3449 Gm	Germany	Mosel	1	G
3457 Gm	Germany	Mosel	1	G
3477 Gm	Germany	Mosel	1	G
3478 Gm	Germany	Mosel	1	G
3479 Gm	Germany	Mosel	1	G
3612 Gm	Germany	Mosel	1	G
3646 Gm	Germany	Mosel	1	G
3668 Gm	Germany	Mosel	1	G
3669 Gm	Germany	Mosel	1	G
3670 Gm	Germany	Mosel	1	G
3674 Gm	Germany	Mosel	1	G
3686 Gm	Germany	Mosel	1	G
3688 Gm	Germany	Mosel	1	G
3783 Gm	Germany	Mosel	1	G
3784 Gm	Germany	Mosel	1	G
3785 Gm	Germany	Mosel	1	G
3786 Gm	Germany	Mosel	2	G
3787 Gm	Germany	Mosel	1	G
3788 Gm	Germany	Mosel	1	G
3789 Gm	Germany	Mosel	1	G
3790 Gm	Germany	Mosel	1	G
3791 Gm	Germany	Mosel	1	G
3792 Gm	Germany	Mosel	1	G
3793 Gm	Germany	Mosel	1	G
3794 Gm	Germany	Mosel	1	G
3795 Gm	Germany	Mosel	1	G
3796 Gm	Germany	Mosel	1	G
3808 Gm	Germany	Mosel	1	G
3814 Gm	Germany	Mosel	1	G
3815 Gm	Germany	Mosel	1	G
3816 Gm	Germany	Mosel	1	G
3819 Gm	Germany	Mosel	1	G
3820 Gm	Germany	Mosel	1	G
3844 Gm	Germany	Mosel	1	G
3845 Gm	Germany	Mosel	1	G
3847 Gm	Germany	Mosel	1	G
3848 Gm	Germany	Mosel	1	G
3849 Gm	Germany	Mosel	1	G
3852 Gm	Germany	Mosel	1	G
3924 Gm	Germany	Mosel	1	G
3928 Gm	Germany	Mosel	1	G
3931 Gm	Germany	Mosel	1	G
3932 Gm	Germany	Mosel	1	G
3941 Gm	Germany	Mosel	1	G
3942 Gm	Germany	Mosel	1	G
3943 Gm	Germany	Mosel	1	G
CLM_11 Gm	Germany	Mosel	1	G
FSN_7-11 Gm	Germany	Mosel	1	G
MJM_13-8 Gm	Germany	Mosel	1	G
MLP_8 Gm	Germany	Mosel	1	G
RFC_2 Gm	Germany	Mosel	1	G
SAH_28 Gm	Germany	Mosel	2	G
SAH_31 Gm	Germany	Mosel	1	G
SBM_4-2 Gm	Germany	Mosel	1	G
SBM_7-10 Gm	Germany	Mosel	1	G
SBM_11-13 Gm	Germany	Mosel	1	G
SBW_20-11 Gm	Germany	Mosel	1	G
SWB_18-12 Gm	Germany	Mosel	1	G
SWB_27-20 Gm	Germany	Mosel	2	G
SWR_6 Gm	Germany	Mosel	1	G
TLM_10 Gm	Germany	Mosel	1	G
VHO_12 Gm	Germany	Mosel	1	G
VHS_1 Gm	Germany	Mosel	1	G
VHS_2 Gm	Germany	Mosel	1	G
VHS_6 Gm	Germany	Mosel	1	G
VHS_18 Gm	Germany	Mosel	1	G
VHS_40 Gm	Germany	Mosel	1	G
J.H_3-8 Gm	Germany	Nahe	1	G
3095-3 Gm	Germany	Pfalz	1	G
3336 Gm	Germany	Pfalz	1	G
3337 Gm	Germany	Pfalz	1	G
3340 Gm	Germany	Pfalz	1	G
3342 Gm	Germany	Pfalz	1	G
3344 Gm	Germany	Pfalz	1	G
3345 Gm	Germany	Pfalz	1	G
3365 Gm	Germany	Pfalz	1	G
3699 Gm	Germany	Pfalz	1	G
3703 Gm	Germany	Pfalz	1	G
398 Gm	Germany	Rheingau	1	R
3080-3 Gm	Germany	Rheingau	1	G
3082-3 Gm	Germany	Rheingau	1	G
3914 Gm	Germany	Rheingau	1	G
3917 Gm	Germany	Rheingau	1	G
3922 Gm	Germany	Rheingau	1	G
N-13-20 Gm	Germany	Rheingau	1	G
Rauenthal_98-2 Gm	Germany	Rheingau	1	F
Steinberg_7-5 Gm	Germany	Rheingau	1	F
Steinberg_9-9 Gm	Germany	Rheingau	2	F
Steinberg_26-4 Gm	Germany	Rheingau	1	F
353 Gm	Germany	Rheinhessen	1	O
355 Gm	Germany	Rheinhessen	2	O
358 Gm	Germany	Rheinhessen	2	O
365 Gm	Germany	Rheinhessen	1	O
371 Gm	Germany	Rheinhessen	1	G
3631 Gm	Germany	Rheinhessen	1	G
3634 Gm	Germany	Rheinhessen	1	G
3635 Gm	Germany	Rheinhessen	1	G
3525 Gm	Germany	Ruwer	1	G
3528 Gm	Germany	Ruwer	1	G
3854 Gm	Germany	Saar	1	G
3863 Gm	Germany	Saar	2	G
3867 Gm	Germany	Saar	1	G
3870 Gm	Germany	Saar	1	G
3874 Gm	Germany	Saar	1	G
3875 Gm	Germany	Saar	1	G
3879 Gm	Germany	Saar	1	G
3883 Gm	Germany	Saar	2	G
DSL_3 Gm	Germany	Saar	2	G
SFU_5 Gm	Germany	Saar	1	G
VHO_47 Gm	Germany	Saar	2	G
VHO_62 Gm	Germany	Saar	1	G
VHO_93 Gm	Germany	Saar	1	G
VHO_113 Gm	Germany	Saar	1	G
3564 Gm	Luxembourg	Luxembourg	1	G
3574 Gm	Luxembourg	Luxembourg	1	G
3733 Gm	Luxembourg	Luxembourg	1	G
3738 Gm	Luxembourg	Luxembourg	1	G
3741 Gm	Luxembourg	Luxembourg	1	G
3743 Gm	Luxembourg	Luxembourg	1	G
3744 Gm	Luxembourg	Luxembourg	1	G
3745 Gm	Luxembourg	Luxembourg	1	G
3746 Gm	Luxembourg	Luxembourg	2	G
3747 Gm	Luxembourg	Luxembourg	1	G
3748 Gm	Luxembourg	Luxembourg	1	G
3749 Gm	Luxembourg	Luxembourg	1	G
3750 Gm	Luxembourg	Luxembourg	1	G
3751 Gm	Luxembourg	Luxembourg	1	G
3752 Gm	Luxembourg	Luxembourg	1	G
3753 Gm	Luxembourg	Luxembourg	1	G
3760 Gm	Luxembourg	Luxembourg	1	G
3761 Gm	Luxembourg	Luxembourg	1	G
3887 Gm	Luxembourg	Luxembourg	1	G
3889 Gm	Luxembourg	Luxembourg	1	G
3890 Gm	Luxembourg	Luxembourg	1	G
3893 Gm	Luxembourg	Luxembourg	1	G
3897 Gm	Luxembourg	Luxembourg	1	G
3899 Gm	Luxembourg	Luxembourg	2	G
3902 Gm	Luxembourg	Luxembourg	1	G
3907 Gm	Luxembourg	Luxembourg	1	G
3908 Gm	Luxembourg	Luxembourg	1	G
SHR_1-2 Gm	Luxembourg	Luxembourg	1	G
SHR_2-1 Gm	Luxembourg	Luxembourg	1	G
SHR_7-11 Gm	Luxembourg	Luxembourg	2	G
3407 Gm	France	Alsace	1	G
3408 Gm	France	Alsace	1	G
3730 Gm	France	Alsace	1	G
HMB_8-15 Gm	France	Alsace	1	G
HMB_8-19 Gm	France	Alsace	1	G
13-35 Gm	Australia	Australia	1	R
110-18 Gm	Germany	–	–	G
RR_23_weiss Gm	Germany	–	4	E
RR_28_weiss Gm	Germany	–	4	E
Region of selection as recorded in the collection records; Ruwer and Saar are sub-regions of the Mosel wine region.
Generation as recorded in the collection records. Vineyard field: field of the Hochschule Geisenheim University experimental vineyard in which the clone is planted.
– not recorded.

### Sheet: Supp. Table 2 (S2)
Supplementary Table S2. Terms fitted in the final genotype-by-environment (GEI) mixed model for each trait, including the factor-analytic (FA) order of the genomic and epigenomic clone-by-year terms.
Trait	Fixed effects	Clone × year (GRM)	Clone × year (ERM)	Clone × field	Year × field	Residual	ASReml-R random formula
Yield	Year + Field + Virus	FA2	FA2	ID	ID	Year-specific	fa(Year,2):vm(CloneID,G) + fa(Year,2):vm(CloneID,E) + idv(Field):CloneID + idv(Year):Field
Brix	Year + Field + Virus	FA3	FA2	ID	ID	Year-specific	fa(Year,3):vm(CloneID,G) + fa(Year,2):vm(CloneID,E) + idv(Field):CloneID + idv(Year):Field
Tartaric acid	Year + Field + Virus	FA2	FA2	ID	ID	Year-specific	fa(Year,2):vm(CloneID,G) + fa(Year,2):vm(CloneID,E) + idv(Field):CloneID + idv(Year):Field
Malic acid	Year + Field + Virus	FA3	FA3	ID	ID	Year-specific	fa(Year,3):vm(CloneID,G) + fa(Year,3):vm(CloneID,E) + idv(Field):CloneID + idv(Year):Field
Total acidity	Year + Field + Virus	FA2	FA3	ID	ID	Year-specific	fa(Year,2):vm(CloneID,G) + fa(Year,3):vm(CloneID,E) + idv(Field):CloneID + idv(Year):Field
GRM, genomic relationship matrix; ERM, orthogonalised epigenomic relationship matrix (linear kernel); both ASV-scaled.
FAk, factor-analytic covariance structure of order k across the nine years; ID, independent and identically distributed (identity covariance).
Clone × field was fitted with identity covariance among clones (no relationship matrix).
Year-specific: heterogeneous residual variance for each year, dsum(~units | Year).
Year, field and virus status were fitted as fixed effects in all GEI models.

### Sheet: Supp. Table 3 (S3)
Supplementary Table S3. Association of genomic and epigenomic relationships with clone passport data. Permutational multivariate analysis of variance (PERMANOVA) on distances derived from each relationship matrix, and Mantel tests of relationship distance against geographic distance between selection locations.
Passport variable	Groups	n	GRM			ERM (unadjusted features)			ERM (orthogonalised)
			R² (%)	Pseudo-F	p	R² (%)	Pseudo-F	p	R² (%)	Pseudo-F	p
Region of selection	9	203	3.9359	0.993562	0.626	3.86604	0.975217	0.497	3.74754	0.944162	0.979
Generation	2	206	0.497654	1.02029	0.236	0.551174	1.13063	0.289	0.502694	1.03068	0.248
Vineyard field	2	206	0.531463	1.08998	0.049	0.662269	1.36004	0.199	0.516196	1.0585	0.13
Distances between clones i and j were derived from each relationship matrix K as d²ᵢⱼ = Kᵢᵢ + Kⱼⱼ − 2Kᵢⱼ. PERMANOVA followed McArdle & Anderson (2001) on squared distances, with 999 permutations; R² is the proportion of total distance variation explained by the grouping.
GRM: VanRaden genomic relationship matrix (ASV-scaled). ERM (unadjusted features): ERM from centred, unadjusted methylation features (ASV-scaled). ERM (orthogonalised): ERM after adjustment for the first 10 genomic principal components, as used in all models.
Region of selection: regions represented by fewer than five clones were pooled (9 groups); 3 clones without a recorded origin were excluded (n = 203). Generation: first vs later selection generation. Vineyard field: field G vs other fields.

### Sheet: Supp. Table 4 (S4)
Supplementary Table S4. Non-GEI model variance components, repeatability and model metrics.
Trait	Model	Variance Components						Clonal Repeatability	Log-likelihood	AIC
		Independent Clone	GRM	ERM	Year	Year x Field	Residual (mean)
Yield	Independent clone	80800	-	-	68800	23200	94600	0.791	-7321.52	14667
Yield	GRM	-	86800	-	68700	23200	94700	0.795	-7325.28	14674.6
Yield	GRM + ERM	-	70700	15600	68700	23200	94700	0.793	-7325.19	14676.4
Yield	GRM + ERM + independent clone	67000	0.105	14400	68700	23200	94900	0.785	-7325.64	14679.3
Brix	Independent clone	0.2373	-	-	0.3741	0.2735	0.6675	0.705	-405.124	834.25
Brix	GRM	-	0.2464	-	0.3743	0.2732	0.6698	0.707	-408.025	840.05
Brix	GRM + ERM	-	0.1176	0.1332	0.3741	0.2739	0.6679	0.71	-407.369	840.74
Brix	GRM + ERM + independent clone	0.2073	0.02922	4.85e-08	0.3743	0.2733	0.6674	0.699	-406.913	841.83
Total Acid	Independent clone	0.0409	-	-	2.768	0.6938	0.5893	0.33	-262.168	548.34
Total Acid	GRM	-	0.03812	-	2.768	0.6943	0.5928	0.327	-263.394	550.79
Total Acid	GRM + ERM	-	0.03812	9.01e-08	2.768	0.6943	0.5928	0.327	-263.394	552.79
Total Acid	GRM + ERM + independent clone	0.035	0.004692	1.85e-07	2.768	0.6941	0.59	0.322	-264.266	556.53
Tartaric Acid	Independent clone	0.05019	-	-	0.9078	0.3572	0.4391	0.454	-101.447	226.89
Tartaric Acid	GRM	0	0.04698	-	0.9073	0.3582	0.4417	0.443	-102.691	229.38
Tartaric Acid	GRM + ERM	0	0.04013	0.007463	0.9074	0.3581	0.4412	0.443	-102.452	230.9
Tartaric Acid	GRM + ERM + independent clone	0.03574	0.01268	0.0001901	0.907	0.3576	0.4399	0.443	-103.099	234.2
Malic Acid	Independent clone	0.0267	-	-	1.325	0.1538	0.2514	0.454	248.983	-473.97
Malic Acid	GRM	-	0.02643	-	1.325	0.1538	0.2512	0.458	249.695	-475.39
Malic Acid	GRM + ERM	-	0.02463	0.001802	1.325	0.1539	0.2511	0.456	249.708	-473.42
Malic Acid	GRM + ERM + independent clone	0.0001189	0.02412	0.001933	1.325	0.154	0.2511	0.457	249.78	-471.56

### Sheet: Supp. Table 5 (S5)
Supplementary Table S5. Robustness of window rankings to the omission of individual years (leave-one-year-out analysis). For each trait and omic layer, window effect magnitudes were recomputed from the remaining eight years and compared with the full nine-year ranking.
Omitted year	Yield				Brix				Tartaric acid
	Genomic (SNP)		Epigenomic (methylation)		Genomic (SNP)		Epigenomic (methylation)		Genomic (SNP)		Epigenomic (methylation)
	Spearman ρ	Top-100 retained (%)	Spearman ρ	Top-100 retained (%)	Spearman ρ	Top-100 retained (%)	Spearman ρ	Top-100 retained (%)	Spearman ρ	Top-100 retained (%)	Spearman ρ	Top-100 retained (%)
2012	0.981641	90	0.995709	92	0.990132	90	0.999835	98	0.996087	92	0.999	94
2015	0.998235	94	0.999928	98	0.986586	85	0.998781	98	0.990332	95	0.988429	81
2016	0.99493	94	0.999772	99	0.992363	89	0.999675	98	0.998638	100	0.989401	82
2017	0.982296	89	0.999978	100	0.997287	94	0.999988	99	0.997702	96	0.997522	91
2018	0.993348	87	0.991018	84	0.993972	85	0.999938	99	0.997927	97	0.990778	85
2019	0.999758	99	0.999817	98	0.993516	89	0.999937	99	0.99388	91	0.999908	99
2020	0.966821	78	0.998033	93	0.99634	90	0.99997	99	0.997016	96	0.935986	64
2021	0.999877	98	0.99802	92	0.997847	91	0.999231	98	0.999619	100	0.984285	80
2022	0.998469	93	0.999624	96	0.990654	83	0.999313	97	0.995	94	0.996511	89
Minimum	0.966821	78	0.991018	84	0.986586	83	0.998781	97	0.990332	91	0.935986	64
Spearman ρ: rank correlation between window effect magnitudes from all nine years and from the eight remaining years.
Top-100 retained: percentage of the 100 highest-ranked windows in the full analysis that remained in the top 100 after omitting the year.
Window effect magnitude = mean absolute back-solved effect per feature in each 25 kb window (10 kb step), averaged across years.
